# One Health or Three? Transmission modelling of *Klebsiella* isolates reveals ecological barriers to transmission between humans, animals and the environment

**DOI:** 10.1101/2021.08.05.455249

**Authors:** Harry Thorpe, Ross Booton, Teemu Kallonen, Marjorie J. Gibbon, Natacha Couto, Virginie Passet, Juan Sebastian Lopez Fernandez, Carla Rodrigues, Louise Matthews, Sonia Mitchell, Richard Reeve, Sophia David, Cristina Merla, Marta Corbella, Carolina Ferrari, Francesco Comandatore, Piero Marone, Sylvain Brisse, Davide Sassera, Jukka Corander, Edward J. Feil

## Abstract

The *Klebsiella* group is highly diverse both genetically and ecologically, being commonly recovered from humans, livestock, plants, soil, water, and wild animals. Many species are opportunistic pathogens, and can harbour diverse classes of antimicrobial resistance (AMR) genes. *K. pneumoniae* is responsible for a high public-health burden, due in part to the rapid spread of health-care associated clones that are non-susceptible to carbapenems. *Klebsiella* thus represents a highly pertinent taxon for assessing the risk to public health posed by animal and environmental reservoirs. Here we report an analysis of 6548 samples and 3,482 genome sequences representing 15 *Klebsiella* species sampled over a 15-month period from a wide range of clinical, community, animal and environmental settings in and around the city of Pavia, in the northern Italian region of Lombardy. Despite carbapenem-resistant clones circulating at a high frequency in the hospitals, we find no genotypic or phenotypic evidence for non-susceptibility to carbapenems outside of the clinical environment. The non-random distribution of species and strains across sources point to ecological barriers that are likely to limit AMR transmission. Although we find evidence for occasional transmission between settings, hierarchical modelling and intervention analysis suggests that direct transmission from the multiple non-human (animal and environmental) sources included in our sample accounts for less than 1% of hospital disease, with the vast majority of clinical cases originating from other humans.
