## Supplementary material for "One Health or Three? Transmission modelling of *Klebsiella* isolates reveals ecological barriers to transmission between humans, animals and the environment": Table S2

Antimicrobial	abbreviation	Range of concentration tested in panel NMIC-402	Range of concentration tested in panel NMIC-417
Amikacin	AN	Apr-16	Apr-16
Amoxicillin/Clavulanate	AXC	2/2 - 32/2	2/2 - 32/2
Ampicillin	AM	02-Aug	02-Aug
Aztreonam	ATM	ND	Jan-16
Cefepime	FEP	01-Aug	Jan-16
Cefixime	CFM	ND	0.5 - 2
Cefotaxime	CTX	01-Apr	ND
Cefoxitin	FOX	ND	Apr-16
Ceftazidime	CAZ	0.5 - 8	0.5 -16
Ceftriaxone	CRO	ND	0.5 - 4
Cefuroxime	CXM	02-Aug	02-Aug
Cephalexin	CN	ND	Apr-16
Ciprofloxacin	CIP	0.25 - 1	0.25 - 1
Colistin	CO	01-Apr	01-Apr
Ertapenem	ETP	0.25 - 1	0.25 - 1
Fosfomycin	FF	16 - 64	16 - 128
Gentamicin	GM	01-Apr	01-Apr
Imipenem	IPM	0.25 - 8	0.25 - 8
Levofloxacin	LVX	0.5 - 2	0.5 - 2
Mecillinam	MEC	ND	02-Aug
Meropenem	MEM	0.125 - 8	0.125 - 8
Nalidixic Acid	NA	ND	Apr-16
Nitrofurantoin	FM	ND	16 - 64
Norfloxacin	NOR	ND	0.5 - 2
Piperacillin	PIP	Apr-16	Apr-64
Piperacillin/Tazobactam	TZP	4/4 - 16/4	4/4 - 16/4
Temocillin	TEM	ND	Apr-32
Ticarcillin/Clavulanic Acid	TIM	ND	4/2 - 64/2
Tigecycline	TGC	0.5 - 2	0.5 - 2
Tobramycin	NN	01-Apr	01-Apr
Trimethoprim	TMP	ND	01-Apr
Trimethoprim/Sulfamethoxazole (SXT)	SXT	1/19 - 4/76	1/19 - 4/76
