## Supplementary material for "One Health or Three? Transmission modelling of *Klebsiella* isolates reveals ecological barriers to transmission between humans, animals and the environment": Table S4

column	notes
id	Sequence ID
species	Species designation (according to WGS)
species_abbv	Species abbreviation as used in the text
species_gp	Species Cluster (SPEC)
S_SC_STc	Strain label combining species (S), Sequence cluster (SC) and Sequence Type (ST)
SC	Sequence Cluster (defined using PopPunk)
ST	Sequence Type (defined using MLST where possible)
plate_type	SCAI or diagnostic
group_summary	Epidemiological/ecological source of isolates. These are the categories used to investigate the distribution of different strains/species
group_summary_l2	Higher-level source category
virulence_score	As determined using Kleborate*
resistance_score	As determined using Kleborate
num_resistance_classes	As determined using Kleborate
num_resistance_genes	As determined using Kleborate
Yersiniabactin	As determined using Kleborate
YbST	As determined using Kleborate
Colibactin	As determined using Kleborate
CbST	As determined using Kleborate
Aerobactin	As determined using Kleborate
AbST	As determined using Kleborate
Salmochelin	As determined using Kleborate
SmST	As determined using Kleborate
rmpA	As determined using Kleborate
rmpA2	As determined using Kleborate
wzi	As determined using Kleborate
K_locus	As determined using Kleborate
K_locus_problems	As determined using Kleborate
K_locus_confidence	As determined using Kleborate
K_locus_identity	As determined using Kleborate
K_locus_missing_genes	As determined using Kleborate
O_locus	As determined using Kleborate
O_locus_problems	As determined using Kleborate
O_locus_confidence	As determined using Kleborate
O_locus_identity	As determined using Kleborate
O_locus_missing_genes	As determined using Kleborate
Chr_ST	As determined using Kleborate
iucA	As determined using Kleborate
iucB	As determined using Kleborate
iucC	As determined using Kleborate
iucD	As determined using Kleborate
iutA	As determined using Kleborate
iroB	As determined using Kleborate
iroC	As determined using Kleborate
iroD	As determined using Kleborate
iroN	As determined using Kleborate
AGly	As determined using Kleborate
Col	As determined using Kleborate
Fcyn	As determined using Kleborate
Flq	As determined using Kleborate
Gly	As determined using Kleborate
MLS	As determined using Kleborate
Ntmdz	As determined using Kleborate
Phe	As determined using Kleborate
Rif	As determined using Kleborate
Sul	As determined using Kleborate
Tet	As determined using Kleborate
Tgc	As determined using Kleborate
Tmt	As determined using Kleborate
Omp	As determined using Kleborate
Bla	As determined using Kleborate
Bla_Carb	As determined using Kleborate
Bla_ESBL	As determined using Kleborate
Bla_ESBL_inhR	As determined using Kleborate
Bla_broad	As determined using Kleborate
Bla_broad_inhR	As determined using Kleborate
Amikacin_int	Phenotypic Resistance (R = Resistant, S = Susceptible, I = Intermediate, ND = No data, NA = not applicable, NV = Not Viable)
Amoxicillin_clavulanic_acid_int	Phenotypic Resistance (R = Resistant, S = Susceptible, I = Intermediate, ND = No data, NA = not applicable, NV = Not Viable)
Ampicillin_int	Phenotypic Resistance (R = Resistant, S = Susceptible, I = Intermediate, ND = No data, NA = not applicable, NV = Not Viable)
Aztreonam_int	Phenotypic Resistance (R = Resistant, S = Susceptible, I = Intermediate, ND = No data, NA = not applicable, NV = Not Viable)
Cefalexin_int	Phenotypic Resistance (R = Resistant, S = Susceptible, I = Intermediate, ND = No data, NA = not applicable, NV = Not Viable)
Cefepime_int	Phenotypic Resistance (R = Resistant, S = Susceptible, I = Intermediate, ND = No data, NA = not applicable, NV = Not Viable)
Cefixime_int	Phenotypic Resistance (R = Resistant, S = Susceptible, I = Intermediate, ND = No data, NA = not applicable, NV = Not Viable)
Cefotaxime_int	Phenotypic Resistance (R = Resistant, S = Susceptible, I = Intermediate, ND = No data, NA = not applicable, NV = Not Viable)
Cefoxitin_int	Phenotypic Resistance (R = Resistant, S = Susceptible, I = Intermediate, ND = No data, NA = not applicable, NV = Not Viable)
Ceftazidime_int	Phenotypic Resistance (R = Resistant, S = Susceptible, I = Intermediate, ND = No data, NA = not applicable, NV = Not Viable)
Ceftriaxone_int	Phenotypic Resistance (R = Resistant, S = Susceptible, I = Intermediate, ND = No data, NA = not applicable, NV = Not Viable)
Cefuroxime_int	Phenotypic Resistance (R = Resistant, S = Susceptible, I = Intermediate, ND = No data, NA = not applicable, NV = Not Viable)
Ciprofloxacin_int	Phenotypic Resistance (R = Resistant, S = Susceptible, I = Intermediate, ND = No data, NA = not applicable, NV = Not Viable)
Colistin_int	Phenotypic Resistance (R = Resistant, S = Susceptible, I = Intermediate, ND = No data, NA = not applicable, NV = Not Viable)
Ertapenem_int	Phenotypic Resistance (R = Resistant, S = Susceptible, I = Intermediate, ND = No data, NA = not applicable, NV = Not Viable)
Fosfomycin_G6P_int	Phenotypic Resistance (R = Resistant, S = Susceptible, I = Intermediate, ND = No data, NA = not applicable, NV = Not Viable)
Gentamicin_int	Phenotypic Resistance (R = Resistant, S = Susceptible, I = Intermediate, ND = No data, NA = not applicable, NV = Not Viable)
Imipenem_int	Phenotypic Resistance (R = Resistant, S = Susceptible, I = Intermediate, ND = No data, NA = not applicable, NV = Not Viable)
Levofloxacin_int	Phenotypic Resistance (R = Resistant, S = Susceptible, I = Intermediate, ND = No data, NA = not applicable, NV = Not Viable)
Mecillinam_int	Phenotypic Resistance (R = Resistant, S = Susceptible, I = Intermediate, ND = No data, NA = not applicable, NV = Not Viable)
Meropenem_int	Phenotypic Resistance (R = Resistant, S = Susceptible, I = Intermediate, ND = No data, NA = not applicable, NV = Not Viable)
Nalidixic_acid_int	Phenotypic Resistance (R = Resistant, S = Susceptible, I = Intermediate, ND = No data, NA = not applicable, NV = Not Viable)
Nitrofurantoin_int	Phenotypic Resistance (R = Resistant, S = Susceptible, I = Intermediate, ND = No data, NA = not applicable, NV = Not Viable)
Norfloxacin_int	Phenotypic Resistance (R = Resistant, S = Susceptible, I = Intermediate, ND = No data, NA = not applicable, NV = Not Viable)
Piperacillin_int	Phenotypic Resistance (R = Resistant, S = Susceptible, I = Intermediate, ND = No data, NA = not applicable, NV = Not Viable)
Piperacillin_tazobactam_int	Phenotypic Resistance (R = Resistant, S = Susceptible, I = Intermediate, ND = No data, NA = not applicable, NV = Not Viable)
Temocillin_int	Phenotypic Resistance (R = Resistant, S = Susceptible, I = Intermediate, ND = No data, NA = not applicable, NV = Not Viable)
Ticarcillin_clavulanic_acid_int	Phenotypic Resistance (R = Resistant, S = Susceptible, I = Intermediate, ND = No data, NA = not applicable, NV = Not Viable)
Tigecycline_int	Phenotypic Resistance (R = Resistant, S = Susceptible, I = Intermediate, ND = No data, NA = not applicable, NV = Not Viable)
Tobramycin_int	Phenotypic Resistance (R = Resistant, S = Susceptible, I = Intermediate, ND = No data, NA = not applicable, NV = Not Viable)
Trimethoprim_int	Phenotypic Resistance (R = Resistant, S = Susceptible, I = Intermediate, ND = No data, NA = not applicable, NV = Not Viable)
Trimethoprim_sulfamethoxazole_int	Phenotypic Resistance (R = Resistant, S = Susceptible, I = Intermediate, ND = No data, NA = not applicable, NV = Not Viable)
SAMPLE_DATE	Date the sample was taken on
GROUP	Human/Animal/Environment
ENVIRONMENTAL_GROUP	Type of environmental sample
place_sampling	Geographical region
ORIGIN	Type of sampling site
specific_group	Specific sampling site
ASSOCIATED_GROUP	Host type
ASSOCIATED_SPECIES	Host species
GENERAL_ISOLATION_SOURCE	Type of sample
TYPE	Higher-level type of sample
IN_OUT	Inpatient/outpatient
SAMPLE_TYPE	Specific sampling site on host or environment
SAMPLE_DESCRIPTION	Specific description of sample site
