## Supplementary material for "One Health or Three? Transmission modelling of *Klebsiella* isolates reveals ecological barriers to transmission between humans, animals and the environment": Table S5

Maldi-ToF assignment	% correct	WGS assignment
K. pnuemoniae (n=1264)	88.40%	K.pne=1117; K.qpq=95; K.qps=43; Kqv=3; K.var=2;
K. oxytoca (n=694)	30%	K.mic=275; K.oxy=208; K.gri=169; K.pas=25; K.pne=5; K.hua=4; K.rno=4; K.pla=2; K.var=1; K.aer=1
K. variicola (n=254)	98%	K.var=249; K.qpq=2; K.pne=2; unknown=1
K. orinithicolytica (n=340)	73.20%	K.orn=249; K.pla=58; K.ter=11; K.spa=8; K.qte=5; K.gri=2; K.orn=1; K.var=1;
K. aerogenes (n=168)	98.80%	K.aer=166; K.orn=1; K.pne=1
K. planticola (n=16)	93.70%	K.pla=15; K.qte=1
K. terrigenina (n=6)	100%	K.ter=6
Non-unique ID (n=79)	NA	K.pla=55; K.ter=8; K.gri=6; K.mic=4; K.var=3; K.orn=1; K.spa=1; K.hua=1
K. pneumoniae: K. pne
K. variicola; K.var
K. quasipneumoniae subsp. quasipneumoniae: K.qpq
K. quasipnuemoniae subsp. similipneumoniae: K.qps
K. quasivariicola: K.qva
K. oxytoca; K.oxy
K. grimontii K.gri
K. michiganensis; K.mic
K. huaxensis; K.hua
K. pasteurii: K.pas
K. spallanzani; K. spa
K. planticola; K.pla
K. terrigena; K.ter
K. quasiterrigena; K. qte
K. ornithicolytica; K.orn
K. aerogenes; K.aer
