## Supplementary material for "One Health or Three? Transmission modelling of *Klebsiella* isolates reveals ecological barriers to transmission between humans, animals and the environment": Table S6

SPECIES	Carriage (S)	Carriage (D)	Disease (S)	Disease (D)	Carriage (Total)	Disease (Total)	Total
Kpne	428	71	8	507	499	515	1014
koxy	62	1	0	39	63	39	102
kvar	62	1	1	22	63	23	86
kmic	108	1	1	18	109	19	128
kqpq	20	0	0	7	20	7	27
kgri	26	0	0	6	26	6	32
kqps	24	1	0	4	25	4	29
korn	53	0	0	3	53	3	56
kaer	29	1	0	3	30	3	33
kpla	20	0	0	0	20	0	20
kpas	6	0	0	2	6	2	8
kspa	1	0	0	2	1	2	3
kqva	1	0	0	0	1	0	1
khua	1	0	0	0	1	0	1
kter	0	0	0	0	0	0	0
kqte	0	0	0	0	0	0	0
Total	841	76	10	613	917	623	1540
