## Supplementary material for "One Health or Three? Transmission modelling of *Klebsiella* isolates reveals ecological barriers to transmission between humans, animals and the environment": Table S7

node 1	node 2	shared transmission events	WT reference number	relative weight of transmission
cow	human - hospital carriage	1	WT1	0.00806452
cow	other birds	1	WT2	0.00806452
cow	poultry	1	WT3	0.00806452
cow	invertebrates	1	WT4	0.0011274
cow	sheep	1	WT5	0.0011274
cow	water - environment	1	WT6	0.0011274
cow	water - river	1	WT7	0.0011274
dog	dog	1	WT8	0.00406504
dog	human - community carriage	1	WT9	0.00406504
dog	human - hospital carriage	1	WT10	0.00406504
dog	human - hospital disease	1	WT11	0.00406504
dog	surface - environment	1	WT12	0.00406504
dog	water - environment	1	WT13	0.00406504
endophytes	rhizoplane	1	WT14	0.0075188
endophytes	soil	1	WT15	0.0075188
endophytes	surface - environment	1	WT16	0.0075188
epiphytes	epiphytes	1	WT17	0.00735294
epiphytes	soil	1	WT18	0.00735294
epiphytes	water - environment	1	WT19	0.00735294
human - community carriage	human - community carriage	1	WT20	0.01176471
human - hospital carriage	invertebrates	1	WT21	0.0006605
human - hospital carriage	surface - hospital	1	WT22	0.0006605
human - hospital disease	invertebrates	1	WT23	0.00162075
human - hospital disease	surface - hospital	1	WT24	0.00162075
human - hospital disease	water - farm	1	WT25	0.00162075
other birds	other mammals	1	WT26	0.04347826
other mammals	poultry	1	WT27	0.01041667
other mammals	turtle	1	WT28	0.01041667
other mammals	water - environment	1	WT29	0.01041667
pig	water - farm	1	WT30	0.00568182
poultry	turtle	1	WT31	0.00321543
poultry	water - environment	1	WT32	0.00321543
rhizoplane	surface - environment	1	WT33	0.008
rhizoplane	water - environment	1	WT34	0.008
rhizosphere	surface - environment	1	WT35	0.00793651
sheep	turtle	1	WT36	0.008
soil	water - environment	1	WT37	0.00518135
soil	water - farm	1	WT38	0.00518135
surface - hospital	surface - hospital	1	WT39	0.01408451
water - river	water - river	1	WT40	0.02040816
cat	cat	2	WT41	0.01612903
cow	dog	2	WT42	0.00225479
dog	other mammals	2	WT43	0.00813008
epiphytes	rhizosphere	2	WT44	0.01470588
human - community carriage	human - hospital disease	2	WT45	0.02352941
human - hospital carriage	water - river	2	WT46	0.001321
invertebrates	water - environment	2	WT47	0.00623053
pig	surface - farm	2	WT48	0.01136364
rhizoplane	soil	2	WT49	0.016
rhizosphere	water - environment	2	WT50	0.01587302
surface - farm	surface - farm	2	WT51	0.04081633
cow	human - hospital carriage	3	WT52	0.00338219
cow	water - farm	3	WT53	0.00338219
human - community carriage	human - hospital carriage	3	WT54	0.03529412
invertebrates	invertebrates	3	WT55	0.00934579
other birds	other birds	3	WT56	0.13043478
turtle	water - environment	3	WT57	0.02479339
endophytes	epiphytes	4	WT58	0.03007519
rhizosphere	soil	4	WT59	0.03174603
water - environment	water - environment	4	WT60	0.00835073
rhizoplane	rhizosphere	5	WT61	0.04
turtle	turtle	5	WT62	0.04132231
cat	dog	6	WT63	0.0483871
cow	poultry	6	WT64	0.00676437
cow	surface - farm	6	WT65	0.00676437
surface - environment	surface - environment	6	WT66	0.01764706
pig	pig	9	WT67	0.05113636
human - hospital disease	human - hospital disease	44	WT68	0.0713128
human - hospital carriage	human - hospital disease	47	WT69	0.03104359
human - hospital carriage	human - hospital carriage	64	WT70	0.04227213
cow	cow	69	WT71	0.0777903
