## Supplementary material for "One Health or Three? Transmission modelling of *Klebsiella* isolates reveals ecological barriers to transmission between humans, animals and the environment": Table S8

node	negative Klebsiella isolates	positive Klebsiella isolates	total isolates	prevalence	prevalence %
cat	68	56	124	0.4516129	45
cow	358	529	887	0.59639233	60
dog	145	101	246	0.41056911	41
endophytes	110	23	133	0.17293233	17
epiphytes	104	32	136	0.23529412	24
human - community carriage	34	51	85	0.6	60
human - hospital carriage	597	917	1514	0.60568032	61
human - hospital disease	7	610	617	0.98865478	99
invertebrates	200	121	321	0.37694704	38
other birds	4	19	23	0.82608696	83
other mammals	78	18	96	0.1875	19
pig	89	87	176	0.49431818	49
poultry	273	38	311	0.1221865	12
rhizoplane	85	40	125	0.32	32
rhizosphere	81	45	126	0.35714286	36
sheep	98	27	125	0.216	22
soil	107	86	193	0.44559585	45
surface - environment	301	39	340	0.11470588	11
surface - farm	23	26	49	0.53061224	53
surface - hospital	65	6	71	0.08450704	8
turtle	21	100	121	0.82644628	83
water - environment	71	408	479	0.85177453	85
water - farm	5	31	36	0.86111111	86
water - river	0	49	49	1	100
