## Supplementary material for "One Health or Three? Transmission modelling of *Klebsiella* isolates reveals ecological barriers to transmission between humans, animals and the environment": Table S9

category	threshold	median	lower	upper
human - community carriage	SNP20	3.67	0.5	8.29
human - hospital carriage	SNP20	4.96	2.61	10.31
human - hospital disease	SNP20	74.82	65.05	81.21
animal (10 nodes)	SNP20	0.78	0.32	2.12
environment (11 nodes)	SNP20	0.21	0.08	0.55
human - community carriage	SNP50	3.08	0.67	7.35
human - hospital carriage	SNP50	5.03	2.35	9.62
human - hospital disease	SNP50	72.59	64.32	79.1
animal (10 nodes)	SNP50	2.65	0.67	6.34
environment (11 nodes)	SNP50	0.36	0.14	0.74
human - community carriage	kmer20	0	0	0
human - hospital carriage	kmer20	5.12	1.92	18.69
human - hospital disease	kmer20	62.08	51.96	76.65
animal (10 nodes)	kmer20	0.24	0.03	1.24
environment (11 nodes)	kmer20	0.01	0	0.03
human - community carriage	kmer50	0.9	0.43	1.84
human - hospital carriage	kmer50	12.09	5.7	25.62
human - hospital disease	kmer50	56.29	50.06	64.72
animal (10 nodes)	kmer50	0.78	0.2	2.15
environment (11 nodes)	kmer50	0.2	0.02	0.96
